# Integrating tumor and immune cell transcriptomics to predict immune checkpoint inhibitor primary resistance in metastatic cutaneous melanoma

**DOI:** 10.1101/2025.08.13.670062

**Authors:** Juan Luis Onieva, Elisabeth Pérez-Ruiz, Ville Vilkki, Miguel Berciano-Guerrero, Laura Figueroa-Ortiz, Manuel Zalabardo, Beatriz Martínez-Gálvez, Isabel Barragán, Antonio Rueda-Domínguez

**Affiliations:** Group of Translational Research in Cancer Immunotherapy and Epigenetics (B-05), Medical Oncology Unit of Virgen de la Victoria Hospital, Instituto de Investigación Biomédica de Málaga y Plataforma en Nanomedicina–IBIMA Plataforma Bionand, 29010, Malaga, Spain; Facultad de Medicina, Campus de Teatinos s/n, Universidad de Málaga, 29071 Malaga, Spain; Group of Translational Research in Cancer Immunotherapy and Epigenetics (B-05), Medical Oncology Unit of Regional Hospital, Instituto de Investigación Biomédica de Málaga y Plataforma en Nanomedicina–IBIMA Plataforma Bionand, 29010, Malaga, Spain; Group New Horizons for Cancer Patients (B-23), Medical Oncology Unit of Regional Hospital, Instituto de Investigación Biomédica de Málaga y Plataforma en Nanomedicina–IBIMA Plataforma Bionand, 29010, Malaga, Spain; Group of Cancer Clinical and Translation Research (B-01), Medical Oncology Unit of Virgen de la Victoria Hospital, Instituto de Investigación Biomédica de Málaga y Plataforma en Nanomedicina–IBIMA Plataforma Bionand, University of Malaga, 29010, Malaga, Spain; Group of Pharmacoepigenetics, Department of Physiology and Pharmacology, Karolinska Institutet, 171 65, Stockholm, Sweden

**Keywords:** Melanoma, Predictive markers, Prognostic markers, Omics integration, Immune Checkpoint Inhibitors, Treatment response, Primary resistance

## Abstract

**Background:** The emergence of immune checkpoint inhibitors (ICIs) has transformed the treatment landscape of metastatic melanoma. However, despite its success, reliable biomarkers for predicting primary resistance are not available in clinical practice. This study seeks to identify predictors of primary resistance based on novel gene expression signatures using pre-treatment multidimensional profiling in melanoma patients.

**Methods:** The transcriptomic profile of the tumor microenvironment was analyzed using tissue samples from 46 metastatic cutaneous melanoma patients collected prior to the initiation of ICIs therapy. A primary resistance predictive model was trained with the Discovery FFPE RNA-seq sub-cohort and validated using an independent external cohort of 54 samples. Additionally, liquid biopsy samples from peripheral blood mononuclear cells were analyzed in 8 patients using single-cell RNA sequencing (scRNA-seq) and in 46 patients using flow cytometry to characterize the distribution and abundance of the different immune cell populations.

**Results:** We identified an 82-gene transcriptomic signature composed of tumor- and immune-related genes that stratifies metastatic cutaneous melanoma patients based on primary resistance to ICIs, with key markers including *CXCL13, WDR63, MZB1, FDCSP, IGKC* and *GRIK3*. This signature was enriched for pathways related to B cell activation and immune cell communication and achieved an AUC of 0.814 in predictive modeling. Immune deconvolution guided by scRNA-seq revealed four immune cell subsets (Plasma cells, Pre-B cells, Memory CD4⁺ T cells, and Naive CD4⁺ T cells) as prognostic indicators of resistance. Some of these subpopulations were validated by flow cytometry before and after treatment.

**Conclusions:** We propose a transcriptomic biomarker signature that accurately predicts primary resistance to ICIs in metastatic cutaneous melanoma. Through the integration of immune deconvolution with circulating immune cell profiles, we derived an ImmuneSignature linked to patient survival. By combining these approaches, we provide a framework for enhancing the prediction of immunotherapy outcomes and offer a novel strategy for identifying therapeutic targets to overcome resistance. Our findings lead to more effective and personalized immunotherapy guidance.
