## Supplementary Table for "Integrating tumor and immune cell transcriptomics to predict immune checkpoint inhibitor primary resistance in metastatic cutaneous melanoma": SupplementaryTable-S1.xlsx

### Sheet: S1
Table S1. Clinicopathological characteristics of the Discovery cohort
Clinical variable	Discovery FFPE bulk RNA-seq sub-cohort			Discovery Single-cell sub-cohort			Discovery Flow cytometry sub-cohort			Discovery cohort*
	N	Statistic	Missing value	N	Statistic	Missing value	N	Statistic	Missing value	N	Statistic	Missing value
Age	46	59.13 (50.22, 71.15)	0	8	70.46 (66.10, 81.11)	0	46	65.11 (57.55, 72.78)	0	89	64.01 (50.77, 73.01)	0
BRAF mutation			1 (2.17 %)			0			4 (8.70%)			4 (5.62 %)
Negative	22	47.83 %		4	50.00 %		29	63.04 %		48	53.93 %
Positive	23	50.00 %		4	50.00 %		12	28.26 %		36	40.45 %
Sex			0			0			0			0
Female	24	52.17 %		4	50.00 %		22	47.83 %		42	47.19 %
Male	22	47.83 %		4	50.00 %		24	52.17 %		47	52.81 %
Primary resistance			0			0			0			0
Yes	19	41.3 %		5	55.56 %		21	45.65 %		40	44.94 %
No	27	58.7 %		3	45.44 %		25	54.35 %		49	55.06 %
Treatment			0			0			0			0
Anti-PD-1	37	80.43 %		8	100.00 %		30	65.22 %		69	77.53 %
Anti-PD-1 in combination	9	19.57 %		0	0.00 %		16	34.78 %		20	22.47 %
Overall survival (OS)	46	22.01 (95% CI: 10.53, 34.26)	0	8	6.78 (95% CI: 4.81, NR)	0	46	22.39 (95% CI: 15.01, NR)	0	89	22.22 (95% CI: 13.06, 34.26)
Progression-free survival (PFS)	46	10.79 (95% CI: 3.37, 23.87)		8	4.78 (95% CI: 2.60, NR)	0	46	7.74 (95% CI: 5.51, 18.56)		89	8.98 (95% CI: 5.67, 15.54)
* Patient overlapping between 2 of any cohorts ≤ 8; overlapping in the 3 cohorts = 1.
*** Continuous variables are presented as median values with interquartile ranges.
Qualitative data are shown as both absolute and relative frequencies.
Survival data for overall survival (OS) and progression-free survival (PFS)
are reported as median survival times with corresponding confidence intervals.
