## Supplementary Table for "Integrating tumor and immune cell transcriptomics to predict immune checkpoint inhibitor primary resistance in metastatic cutaneous melanoma": SupplementaryTable-S2.xlsx

### Sheet: S2
Table S2. Differentially expressed genes identified from bulk RNA-seq analysis of resistant vs non-resistant patients in the Discovery FFPE Bulk-RNA seq sub-cohort
ENSEMBL	SYMBOL	log2FoldChange	pvalue	padj	baseMean
ENSG00000012817	KDM5D	10.8673	1.70568e-05	0.006473	408.531
ENSG00000055732	MCOLN3	2.88663	5.00079e-05	0.017066	1416.23
ENSG00000057149	SERPINB3	9.25235	2.75027e-05	0.009404	274.214
ENSG00000067048	DDX3Y	8.62823	1.29661e-05	0.006969	439.576
ENSG00000091129	NRCAM	2.64807	5.27136e-05	0.016346	228.29
ENSG00000099725	PRKY	8.88925	3.07881e-05	0.008376	318.756
ENSG00000114374	USP9Y	7.78198	1.46777e-05	0.007545	432.371
ENSG00000116329	OPRD1	4.17503	2.39334e-05	0.011736	219.92
ENSG00000129824	RPS4Y1	10.1112	1.96539e-05	0.007567	465.477
ENSG00000131002	TXLNGY	10.4771	7.00598e-06	0.004093	713.606
ENSG00000132465	JCHAIN	3.42426	4.6763e-05	0.013111	517.654
ENSG00000137077	CCL21	3.36916	3.55566e-05	0.014173	134.84
ENSG00000143297	FCRL5	3.58993	6.21166e-05	0.015346	186.703
ENSG00000151364	KCTD14	3.04554	5.6692e-05	0.017958	18.2609
ENSG00000156234	CXCL13	3.13123	3.47941e-05	0.014633	81.7406
ENSG00000162643	WDR63	3.73319	2.05983e-05	0.010454	221.137
ENSG00000164508	HIST1H2AA	19.7271	6.24555e-06	0.004544	9.53847
ENSG00000170456	DENND5B	1.45514	4.59277e-05	0.014107	522.418
ENSG00000170476	MZB1	4.48703	3.96652e-05	0.014056	74.0992
ENSG00000172005	MAL	4.30194	5.3826e-05	0.017708	71.5751
ENSG00000181617	FDCSP	4.94573	2.0955e-05	0.008715	54.7549
ENSG00000183878	UTY	8.75219	1.61859e-05	0.006832	420.947
ENSG00000184486	POU3F2	5.08421	3.41619e-05	0.011642	99.1298
ENSG00000196611	MMP1	4.05927	4.49658e-05	0.013663	142.704
ENSG00000203386	LINC01317	5.53344	2.9729e-05	0.011462	142.477
ENSG00000211592	IGKC	4.30625	3.65969e-05	0.013216	8348.85
ENSG00000211598	IGKV4-1	5.18653	3.00986e-05	0.009852	230.982
ENSG00000211648	IGLV1-47	5.1376	6.56739e-05	0.018681	51.791
ENSG00000211651	IGLV1-44	5.67175	7.48985e-05	0.014742	48.5132
ENSG00000211659	IGLV3-25	5.04668	6.62208e-05	0.013081	53.6571
ENSG00000211662	IGLV3-21	5.29893	3.93901e-05	0.012294	86.894
ENSG00000211666	IGLV2-14	5.42176	4.73481e-05	0.014257	165.814
ENSG00000211673	IGLV3-1	5.39059	3.69351e-05	0.012999	143.05
ENSG00000211679	IGLC3	5.65362	5.88578e-05	0.014154	554.467
ENSG00000211893	IGHG2	4.13903	3.0698e-05	0.012208	1926.47
ENSG00000211896	IGHG1	4.30585	2.17768e-05	0.010131	10421.1
ENSG00000211897	IGHG3	4.7173	2.50883e-05	0.010276	1414.45
ENSG00000211899	IGHM	3.5077	3.79909e-05	0.012372	489.012
ENSG00000211937	IGHV2-5	4.74449	6.41015e-05	0.016793	65.1855
ENSG00000211938	IGHV3-7	4.76563	8.57744e-05	0.016726	65.1429
ENSG00000211943	IGHV3-15	5.42563	6.79915e-05	0.014869	60.0918
ENSG00000211945	IGHV1-18	6.40277	6.53989e-05	0.016004	90.8154
ENSG00000211949	IGHV3-23	4.37702	3.1624e-05	0.011081	378.576
ENSG00000211955	IGHV3-33	4.77359	7.95124e-05	0.015881	76.5708
ENSG00000211959	IGHV4-39	5.8031	6.41581e-05	0.013716	70.6476
ENSG00000211964	IGHV3-48	5.14165	5.67445e-05	0.016844	33.176
ENSG00000211965	IGHV3-49	5.26257	6.56131e-05	0.015228	24.6076
ENSG00000211967	IGHV3-53	6.88598	8.04862e-05	0.016364	46.109
ENSG00000213088	ACKR1	3.34677	5.21117e-05	0.015614	58.1477
ENSG00000224373	IGHV4-59	5.16186	5.04235e-05	0.013961	35.7051
ENSG00000226785	AC068599.1	5.2816	4.67475e-05	0.014925	16.883
ENSG00000228033	AC010967.1	4.8311	3.66279e-05	0.012857	45.2716
ENSG00000228262	LINC01320	5.59021	2.8108e-05	0.011852	72.9001
ENSG00000239951	IGKV3-20	5.40186	7.39643e-05	0.015415	308.98
ENSG00000241351	IGKV3-11	5.74828	5.86211e-05	0.01285	116.467
ENSG00000243466	IGKV1-5	5.78879	6.51498e-05	0.017072	377.396
ENSG00000244437	IGKV3-15	5.36682	6.08536e-05	0.013172	69.0798
ENSG00000253755	IGHGP	5.00343	3.97638e-05	0.013759	888.328
ENSG00000270550	IGHV3-30	4.70626	4.668e-05	0.01427	75.5507
ENSG00000280411	IGHV1-69D	5.79904	5.70289e-05	0.016286	31.8708
ENSG00000005981	ASB4	-5.77962	2.66306e-05	0.010922	119.346
ENSG00000077616	NAALAD2	-3.78692	4.94353e-05	0.016755	45.8257
ENSG00000101203	COL20A1	-4.90861	4.16548e-05	0.015095	42.3802
ENSG00000106484	MEST	-2.93543	3.10692e-05	0.014487	171.991
ENSG00000111262	KCNA1	-4.85857	4.35296e-05	0.013418	11.2062
ENSG00000128714	HOXD13	-4.34472	4.25296e-05	0.015043	129.647
ENSG00000145428	RNF175	-3.50319	4.80153e-05	0.017691	108.191
ENSG00000147180	ZNF711	-3.87672	5.59966e-05	0.015228	60.8266
ENSG00000150471	ADGRL3	-3.04026	4.99198e-05	0.016113	155.997
ENSG00000155495	MAGEC1	-11.8544	1.99132e-05	0.010136	4418.88
ENSG00000161509	GRIN2C	-3.63215	5.52346e-05	0.019607	19.8973
ENSG00000163873	GRIK3	-4.41463	3.57639e-05	0.01526	226.819
ENSG00000188517	COL25A1	-3.06542	4.48642e-05	0.014875	133.743
ENSG00000189212	DPY19L2P1	-4.6532	4.55184e-05	0.018462	16.9433
ENSG00000221818	EBF2	-2.45717	4.59792e-05	0.016547	71.3922
ENSG00000234722	LINC01287	-10.8505	4.49288e-05	0.01634	120.905
ENSG00000236956	NF1P8	-25.8181	2.69348e-06	0.000857	31.5674
ENSG00000237339	LINC01502	-20.3127	1.59093e-05	0.007373	64.9841
ENSG00000253125	AC055854.1	-5.16888	3.67567e-05	0.012401	50.3281
ENSG00000258128	MKRN9P	-4.3876	4.10367e-05	0.014492	53.933
ENSG00000261752	AGGF1P8	-21.6712	2.99851e-05	0.007193	14.4868
ENSG00000275620	AL121827.2	-4.35804	4.3694e-05	0.01734	118.147
