## Supplementary Table for "Integrating tumor and immune cell transcriptomics to predict immune checkpoint inhibitor primary resistance in metastatic cutaneous melanoma": SupplementaryTable-S3.xlsx

### Sheet: Hoja1
Table S3. DE analysis between resistant and non resistant patients from the Discovery Single-cell sub-cohort across cell-types.
Genes	CellType	p_val	p_val_adj	avg_log2FC	pct.1	pct.2	DE bulk analysis R vs NR	DE bulk analysis R vs NR - log2FoldChange	DE single-cell analysis R vs NR	DE single-cell analysis R vs NR - log2FoldChange
FMN1	Memory CD4+ T cells	9.78076e-298	2.95966e-293	2.31634	0.495	0.119	No		Yes	2.22617
RPS4Y1	Memory CD4+ T cells	1.22446e-63	3.70521e-59	1.02576	0.757	0.47	Yes	10.1112	No
CD63	Non-classical monocytes	1.70778e-36	5.16773e-32	1.33382	0.808	0.564	No		No
FAM20A	Non-classical monocytes	3.96271e-34	1.19912e-29	1.90432	0.759	0.385	No		No
SH3RF3	Non-classical monocytes	1.41228e-30	4.27357e-26	3.00155	0.543	0.123	No		No
C1QA	Non-classical monocytes	2.31129e-30	6.99396e-26	1.62248	0.591	0.384	No		No
SAMD4A	Non-classical monocytes	4.64439e-30	1.40539e-25	-1.97631	0.309	0.576	No		No
MGLL	Non-classical monocytes	7.2457e-24	2.19255e-19	1.15241	0.711	0.441	No		No
C1QB	Non-classical monocytes	4.77059e-21	1.44358e-16	2.38587	0.402	0.184	No		No
PHACTR1	Non-classical monocytes	1.1299e-20	3.41908e-16	1.01195	0.639	0.397	No		No
ANKDD1A	Non-classical monocytes	4.98525e-17	1.50854e-12	1.0905	0.784	0.503	No		No
FBP1	Non-classical monocytes	2.04014e-16	6.17347e-12	1.25776	0.711	0.398	No		No
HIPK2	Non-classical monocytes	3.80493e-14	1.15137e-09	1.16145	0.918	0.669	No		No
AKT3	Non-classical monocytes	1.6454e-13	4.97898e-09	-1.52469	0.351	0.569	No		No
ST6GAL1	Non-classical monocytes	6.74431e-13	2.04083e-08	-1.2861	0.423	0.663	No		No
CEBPD	Non-classical monocytes	3.0143e-12	9.12127e-08	1.1029	0.687	0.417	No		No
AC011476.3	Non-classical monocytes	5.36269e-11	1.62275e-06	1.0088	0.625	0.359	No		No
ARL17B	Natural killer cells	1.38073e-216	4.17809e-212	2.5613	0.441	0.094	No		Yes	1.916
HBB	Natural killer cells	4.91159e-177	1.48625e-172	2.48239	0.346	0.022	No		Yes	2.72508
CHSY3	Natural killer cells	1.25034e-112	3.78353e-108	3.01952	0.272	0.033	No		No
RPS4Y1	Natural killer cells	3.15277e-58	9.54027e-54	1.19986	0.597	0.239	Yes	10.1112	No
AREG	Natural killer cells	3.2435e-58	9.81483e-54	1.5808	0.414	0.169	No		No
DDX3Y	Natural killer cells	1.68004e-30	5.08379e-26	1.21192	0.529	0.233	Yes	8.62823	No
HLA-DQA2	Pre-B cells	7.80038e-92	2.3604e-87	-2.25662	0.211	0.522	No		No
CARMIL1	Pre-B cells	1.13493e-37	3.43429e-33	1.2755	0.456	0.185	No		No
MAST4	Pre-B cells	2.40847e-37	7.28803e-33	-2.01455	0.213	0.453	No		No
TCL1A	Pre-B cells	4.60496e-36	1.39346e-31	1.76914	0.35	0.127	No		No
XRRA1	Pre-B cells	1.261e-32	3.81578e-28	1.06679	0.515	0.268	No		No
IGHD	Pre-B cells	1.47799e-32	4.47239e-28	1.09974	0.664	0.414	No		No
ZBTB16	Pre-B cells	5.79435e-32	1.75337e-27	2.00144	0.39	0.119	No		No
NCK2	Pre-B cells	2.49069e-31	7.53683e-27	1.04454	0.721	0.469	No		No
ANK3	Pre-B cells	4.50993e-27	1.36471e-22	-1.03139	0.414	0.637	No		No
ATXN1	Pre-B cells	4.20467e-26	1.27233e-21	-1.17564	0.311	0.534	No		No
YBX3	Pre-B cells	1.67735e-22	5.07567e-18	1.35766	0.476	0.253	No		No
FMN1	CD8+ NKT-like cells	1.448e-103	4.38166e-99	2.20197	0.402	0.091	No		Yes	2.22617
MTRNR2L12	CD8+ NKT-like cells	1.64618e-85	4.98136e-81	1.06297	0.893	0.647	No		No
AOAH	CD8+ NKT-like cells	3.76512e-55	1.13933e-50	-1.43505	0.664	0.969	No		No
FKBP5	CD8+ NKT-like cells	1.66012e-43	5.02353e-39	1.88582	0.808	0.436	No		No
PELI2	CD8+ NKT-like cells	3.9829e-24	1.20522e-19	1.57374	0.484	0.199	No		No
C22orf34	CD8+ NKT-like cells	5.25123e-20	1.58902e-15	-1.937	0.279	0.651	No		No
XIST	CD8+ NKT-like cells	4.10179e-19	1.2412e-14	-2.67118	0.115	0.594	No		No
DLEU1	CD8+ NKT-like cells	9.40248e-16	2.84519e-11	-3.06562	0.173	0.42	No		No
RPS4Y1	CD8+ NKT-like cells	6.73645e-12	2.03845e-07	4.66369	0.821	0.037	Yes	10.1112	No
CD55	CD8+ NKT-like cells	1.41736e-10	4.28894e-06	1.25439	0.616	0.302	No		No
LRRC8C	CD8+ NKT-like cells	1.28726e-09	3.89526e-05	1.02157	0.789	0.532	No		No
CXCR4	CD8+ NKT-like cells	9.51699e-09	0.000287984	1.191	0.831	0.534	No		No
CTSW	CD8+ NKT-like cells	6.65251e-07	0.0201305	1.08183	0.843	0.51	No		No
MYL4	Platelets	3.30667e-35	1.0006e-30	-3.73269	0.024	0.42	No		No
RSU1	Platelets	3.79611e-20	1.1487e-15	-1.78745	0.299	0.704	No		No
MTRNR2L8	Platelets	1.7716e-12	5.36085e-08	-1.86788	0.178	0.543	No		No
HBA1	Platelets	3.18147e-10	9.62714e-06	2.32754	0.364	0.12	No		No
MTRNR2L12	Platelets	3.90578e-09	0.000118189	-1.17364	0.537	0.778	No		No
HBB	Platelets	5.57394e-09	0.000168667	3.06216	0.277	0.046	No		Yes	2.72508
HBB	Classical Monocytes	3.57524e-165	1.08187e-160	4.85313	0.638	0.038	No		Yes	2.72508
FAM20A	Classical Monocytes	6.34439e-151	1.91981e-146	3.264	0.678	0.11	No		No
C5AR1	Classical Monocytes	3.52798e-125	1.06757e-120	1.90303	0.811	0.352	No		No
DUSP6	Classical Monocytes	3.01829e-110	9.13335e-106	1.51518	0.857	0.514	No		No
PPARG	Classical Monocytes	4.17901e-107	1.26457e-102	4.28653	0.499	0.051	No		No
MAFB	Classical Monocytes	3.08434e-97	9.3332e-93	1.74419	0.81	0.388	No		No
SLA	Classical Monocytes	1.41369e-95	4.27782e-91	1.95976	0.852	0.402	No		No
CD63	Classical Monocytes	5.05005e-82	1.52814e-77	1.01062	0.902	0.685	No		No
S100A12	Classical Monocytes	6.13476e-81	1.85638e-76	1.62831	0.868	0.626	No		No
RGCC	Classical Monocytes	9.69819e-78	2.93467e-73	1.30479	0.614	0.324	No		No
CTSD	Classical Monocytes	9.79157e-75	2.96293e-70	1.20283	0.937	0.733	No		No
SGK1	Classical Monocytes	8.49618e-70	2.57094e-65	1.26541	0.647	0.387	No		No
MERTK	Classical Monocytes	5.30856e-65	1.60637e-60	2.64851	0.53	0.118	No		No
CD82	Classical Monocytes	6.84062e-62	2.06997e-57	1.83941	0.564	0.221	No		No
PLP2	Classical Monocytes	5.44931e-54	1.64896e-49	1.01934	0.774	0.492	No		No
TMEM176A	Classical Monocytes	1.21794e-53	3.68548e-49	1.51371	0.679	0.305	No		No
PLBD1	Classical Monocytes	1.59264e-53	4.81933e-49	1.61715	0.86	0.551	No		No
CYP1B1	Classical Monocytes	1.75652e-52	5.31524e-48	2.22758	0.485	0.16	No		No
MCTP2	Classical Monocytes	1.13887e-50	3.44622e-46	1.44803	0.539	0.213	No		No
PGAM1	Classical Monocytes	1.97408e-50	5.97356e-46	1.30502	0.68	0.355	No		No
KSR1	Classical Monocytes	1.11956e-49	3.38778e-45	-1.39864	0.417	0.637	No		No
RFLNB	Classical Monocytes	1.35337e-46	4.09531e-42	1.68814	0.559	0.236	No		No
ASPH	Classical Monocytes	5.09122e-44	1.5406e-39	1.70012	0.698	0.36	No		No
FPR1	Classical Monocytes	1.38857e-43	4.20182e-39	1.07609	0.815	0.517	No		No
LTA4H	Classical Monocytes	9.32365e-41	2.82134e-36	1.05395	0.856	0.571	No		No
RBP7	Classical Monocytes	4.42089e-40	1.33776e-35	1.53654	0.566	0.263	No		No
AQP9	Classical Monocytes	1.99603e-39	6.03997e-35	1.13153	0.623	0.304	No		No
CDC42EP3	Classical Monocytes	1.04454e-34	3.16077e-30	1.01163	0.799	0.516	No		No
GPRIN3	Classical Monocytes	1.68571e-33	5.10097e-29	1.09956	0.72	0.428	No		No
CD93	Classical Monocytes	2.14076e-33	6.47793e-29	1.14693	0.673	0.368	No		No
FAM20C	Classical Monocytes	7.99959e-32	2.42068e-27	1.34528	0.554	0.266	No		No
ST6GAL1	Classical Monocytes	6.13609e-31	1.85678e-26	-1.50156	0.194	0.405	No		No
HLA-DQA1	Classical Monocytes	3.78221e-30	1.1445e-25	-2.0433	0.228	0.574	No		No
CDA	Classical Monocytes	4.42072e-30	1.33771e-25	1.07526	0.694	0.393	No		No
RTN1	Classical Monocytes	8.33407e-29	2.52189e-24	-1.05309	0.346	0.56	No		No
ITGA5	Classical Monocytes	4.7617e-24	1.44089e-19	1.01845	0.563	0.323	No		No
FBP1	Classical Monocytes	8.13368e-20	2.46125e-15	1.08983	0.573	0.33	No		No
XIST	Classical Monocytes	1.5456e-16	4.67697e-12	-2.27968	0.08	0.564	No		No
THBS1	Classical Monocytes	1.64744e-16	4.98515e-12	1.72341	0.413	0.206	No		No
RPS4Y1	Classical Monocytes	7.98301e-09	0.000241566	1.59801	0.448	0.184	Yes	10.1112	No
IFI44L	Effector CD8+ T cells	5.78506e-88	1.75056e-83	-8.16862	0.005	0.394	No		Yes	-4.49122
FMN1	Effector CD8+ T cells	7.07284e-86	2.14024e-81	3.86396	0.337	0.027	No		Yes	2.22617
ARL17B	Effector CD8+ T cells	1.12147e-66	3.39357e-62	2.91831	0.363	0.054	No		Yes	1.916
MTRNR2L12	Effector CD8+ T cells	4.80538e-45	1.45411e-40	1.14127	0.828	0.599	No		No
IFI44	Effector CD8+ T cells	8.78857e-36	2.65942e-31	-3.95168	0.041	0.275	No		No	-4.49122
MX1	Effector CD8+ T cells	6.11576e-31	1.85063e-26	-2.96041	0.069	0.303	No		No
EIF2AK2	Effector CD8+ T cells	1.18907e-23	3.59813e-19	-1.38104	0.272	0.482	No		No
IFI6	Effector CD8+ T cells	1.53835e-23	4.65504e-19	-2.23439	0.074	0.278	No		No
EPSTI1	Effector CD8+ T cells	5.45814e-22	1.65163e-17	-1.73386	0.184	0.402	No		No
XAF1	Effector CD8+ T cells	1.43899e-19	4.35437e-15	-1.43023	0.174	0.377	No		No
ZNF277	Plasma B cells	2.13623e-07	0.00646424	1.37288	0.25	0.587	No		No
FMN1	Effector CD4+ T cells	6.38529e-17	1.93219e-12	3.56619	0.329	0.046	No		Yes	2.22617
ARL17B	Effector CD4+ T cells	8.71003e-17	2.63566e-12	2.61705	0.457	0.131	No		Yes	1.916
FBXO33	Effector CD4+ T cells	1.58114e-14	4.78452e-10	-1.38042	0.457	0.745	No		No
STAT1	Effector CD4+ T cells	2.77261e-12	8.38993e-08	-1.2562	0.506	0.722	No		No
ZBTB16	Effector CD4+ T cells	4.58386e-09	0.000138708	1.96736	0.384	0.137	No		No
PLCB1	Effector CD4+ T cells	7.9963e-08	0.00241968	1.42311	0.427	0.178	No		No
FMN1	Naive CD4+ T cells	8.12356e-68	2.45819e-63	5.43591	0.558	0.019	No		Yes	2.22617
IFI44L	Naive CD4+ T cells	8.51548e-51	2.57678e-46	-4.87123	0.06	0.735	No		Yes	-4.49122
MTRNR2L12	Naive CD4+ T cells	5.74712e-39	1.73908e-34	2.0324	0.935	0.634	No		No
EIF2AK2	Naive CD4+ T cells	1.04168e-21	3.15212e-17	-2.2825	0.254	0.692	No		No
ARL17B	Naive CD4+ T cells	3.36412e-21	1.01798e-16	3.55563	0.387	0.052	No		Yes	1.916
IFI6	Naive CD4+ T cells	1.97831e-20	5.98635e-16	-4.77081	0.037	0.41	No		No
LY6E	Naive CD4+ T cells	4.48445e-20	1.35699e-15	-3.45855	0.123	0.494	No		No
MT-ATP8	Naive CD4+ T cells	1.20342e-18	3.64155e-14	1.78822	0.783	0.388	No		No
MX1	Naive CD4+ T cells	1.36903e-16	4.14267e-12	-2.72013	0.123	0.529	No		No
IFITM1	Naive CD4+ T cells	4.05428e-15	1.22683e-10	-3.5845	0.081	0.424	No		No
POLR2A	Naive CD4+ T cells	7.45545e-15	2.25602e-10	-1.0461	0.34	0.555	No		No
NFKBIA	Naive CD4+ T cells	1.68154e-14	5.08834e-10	-1.66126	0.17	0.423	No		No
JUN	Naive CD4+ T cells	4.15014e-14	1.25583e-09	-1.58743	0.236	0.465	No		No
XRRA1	Naive CD4+ T cells	1.58172e-13	4.78629e-09	1.64133	0.398	0.17	No		No
XAF1	Naive CD4+ T cells	3.22004e-13	9.74384e-09	-2.14237	0.202	0.601	No		No
NDFIP1	Naive CD4+ T cells	8.41988e-13	2.54785e-08	-1.14217	0.613	0.828	No		No
HLA-C	Naive CD4+ T cells	1.44829e-12	4.38254e-08	-1.91823	0.495	0.794	No		No
IFI44	Naive CD4+ T cells	3.15078e-12	9.53426e-08	-2.30826	0.136	0.499	No		No	-4.49122
RPS26	Naive CD4+ T cells	3.84989e-12	1.16498e-07	-1.62496	0.503	0.71	No		No
ISG15	Naive CD4+ T cells	1.20676e-11	3.65166e-07	-2.94827	0.089	0.395	No		No
EIF1	Naive CD4+ T cells	1.44278e-11	4.36585e-07	-1.09225	0.605	0.846	No		No
EPSTI1	Naive CD4+ T cells	8.80564e-11	2.66459e-06	-1.62421	0.241	0.568	No		No
IER2	Naive CD4+ T cells	2.7616e-10	8.3566e-06	-1.6966	0.298	0.556	No		No
GADD45B	Naive CD4+ T cells	7.55124e-10	2.28501e-05	-2.69399	0.099	0.357	No		No
DDX60	Naive CD4+ T cells	1.03976e-09	3.1463e-05	-2.1254	0.16	0.503	No		No
ISG20	Naive CD4+ T cells	1.982e-08	0.000599753	-1.51579	0.28	0.573	No		No
FTH1	Naive CD4+ T cells	2.0947e-08	0.000633857	-1.32123	0.505	0.759	No		No
EAPP	Naive CD4+ T cells	3.6444e-08	0.0011028	-1.01389	0.277	0.482	No		No
HSP90AB1	Naive CD4+ T cells	5.90588e-08	0.00178712	-1.06213	0.338	0.6	No		No
HERC6	Naive CD4+ T cells	1.0415e-07	0.00315158	-1.83751	0.162	0.447	No		No
MX2	Naive CD4+ T cells	1.19212e-07	0.00360734	-1.77595	0.236	0.548	No		No
TOX	Naive CD4+ T cells	5.52733e-07	0.0167257	1.44605	0.332	0.126	No		No
CMIP	Naive CD4+ T cells	7.31197e-07	0.022126	1.1852	0.576	0.358	No		No
DDIT4	Naive CD4+ T cells	7.64396e-07	0.0231306	-2.409	0.113	0.361	No		No
IFITM2	Naive CD4+ T cells	9.14087e-07	0.0276603	-1.93654	0.173	0.429	No		No
