## Supplementary Table for "Integrating tumor and immune cell transcriptomics to predict immune checkpoint inhibitor primary resistance in metastatic cutaneous melanoma": SupplementaryTable-S5.xlsx

### Sheet: S4
Table S4. Deconvolution scores estimating the relative abundance of each immune cell type for each bulk RNA-seq sample from the Discovery FFPE bulk RNA-seq sub-cohort.
Samples	Plasma B cells	Non classical monocytes	Platelets	Pre B cells	Classical Monocytes	Plasmacytoid Dendritic cells	Memory CD4+ T cells	Naive CD4+ T cells	CD8+ NKT like cells	Natural killer cells	Effector CD4+ T cells
IMK113-FFPE	48.2715	51.5012	40.9956	38.9307	52.4158	52.8779	20.4935	50.9013	67.7482	21.503	59.4797
IMK201-FFPE	42.9746	70.1052	46.8022	53.1637	66.9534	53.1816	24.2019	82.355	180.339	20.6648	49.0065
IMK208-FFPE	40.0318	52.3374	38.3228	38.1965	50.6138	69.4549	13.3818	45.9956	79.4482	26.1349	25.748
IMK228-FFPE	70.4501	60.5007	51.7715	48.536	66.5321	56.0463	18.745	64.9314	145.831	26.0804	59.0078
IMK234-FFPE	45.2812	63.7391	54.5366	43.7537	64.3877	58.6225	31.8472	75.3011	93.8742	21.1045	36.1855
IMK209-FFPE	43.2665	59.5173	43.0663	45.873	49.9811	58.2976	17.6538	63.7198	54.217	26.6612	54.4113
IMK037-FFPE	34.6091	65.2906	44.0873	36.6009	54.1062	51.3834	10.9799	81.0917	82.8884	18.7772	59.1398
IMK202-FFPE	52.298	59.8702	59.4023	43.6857	70.4781	59.4248	15.2654	64.623	37.8501	27.9452	50.6419
IMK231-FFPE	57.8015	71.7934	44.2719	59.6993	65.6482	49.3307	22.4119	67.7215	117.194	24.4755	53.7958
IMK026-FFPE	113.365	64.5435	55.8359	56.7156	63.7722	59.7391	26.2612	36.6898	66.0775	25.959	45.2107
IMK192-FFPE	43.7215	49.388	37.9178	49.4799	51.7978	57.5852	25.3842	69.3218	87.8662	21.8655	63.6454
IMK236-FFPE	45.5509	53.1802	47.5123	38.0932	57.2735	49.3182	20.6242	76.8813	203.915	26.4046	40.5238
IMK021-FFPE	47.4666	45.4152	45.1255	24.9816	52.3898	62.6574	7.36466	47.3311	13.0086	23.2611	18.7501
IMK207-FFPE	46.1964	57.5563	46.0438	39.924	62.9129	55.3019	28.3702	58.4471	132.11	16.1372	44.3169
IMK210-FFPE	35.9241	48.3185	52.1158	39.2464	61.7188	56.8343	14.987	65.4216	64.3618	24.1921	59.5622
IMK031-FFPE	104.597	65.9548	44.5019	59.4119	55.5865	51.4442	28.095	55.4338	242.733	22.1802	111.321
IMK179-FFPE	59.9409	57.5245	43.147	54.3815	58.1147	54.715	24.0217	56.7654	188.012	29.0892	56.7726
IMK036-FFPE	46.9414	55.9318	45.4364	45.6267	57.2295	64.5344	20.1949	57.0875	56.7711	22.7234	49.5259
IMK195-FFPE	41.6031	55.3086	39.986	36.8102	53.5684	59.7522	11.9853	65.5401	19.1144	25.8736	51.8643
IMK035-FFPE	35.5291	58.1246	35.8457	53.7856	59.3509	55.9728	20.3171	65.3467	99.1922	21.754	63.1783
IMK137-FFPE	58.1773	66.4405	48.3206	41.3555	65.2473	61.8312	11.4444	55.7012	67.3449	23.3271	53.139
IMK081-FFPE	61.1451	80.3869	52.9016	57.4896	74.8328	55.7349	22.3499	68.7617	133.455	19.8819	39.0087
IMK048-FFPE	49.5892	58.3105	47.7288	44.3776	57.1789	59.0417	18.6746	53.3651	159.096	25.6763	54.7873
IMK038-FFPE	89.2545	56.9317	45.5575	48.0226	67.3438	48.4372	28.2017	68.2023	125.059	30.4196	36.2773
IMK055-FFPE	40.7794	44.0706	34.4293	45.5917	49.9118	44.9537	19.4469	56.205	46.1105	17.9438	39.4822
IMK030-FFPE	59.2956	65.8684	41.0212	46.0208	60.4861	57.8423	17.4262	62.2272	110.995	27.7409	44.6059
IMK064-FFPE	79.2662	42.4796	39.7908	43.0332	50.6579	52.6407	13.7153	80.3105	32.8817	33.5039	36.2184
IMK063-FFPE	54.7599	60.6049	50.7955	39.0772	63.0025	61.875	24.9855	50.8748	46.2522	14.1712	35.3351
IMK052-FFPE	41.8794	46.9787	44.8467	31.2235	50.7516	64.4335	6.22397	36.7654	128.124	24.4563	79.2049
IMK024-FFPE	54.8849	53.8994	52.56	41.8478	60.5457	59.1068	17.8252	60.0998	151.242	27.8295	30.238
IMK213-FFPE	40.2223	54.2034	44.9531	38.2661	57.4483	60.3456	6.66502	31.8624	31.4635	24.589	25.288
IMK039-FFPE	41.3996	61.3262	68.0375	42.8612	79.23	64.0485	15.5076	51.4137	71.4352	29.698	19.8999
IMK135-FFPE	41.6571	48.5828	42.0214	37.618	49.9346	64.9289	19.1259	53.9711	37.237	24.6249	77.27
IMK032-FFPE	43.9782	61.3781	39.7266	43.877	53.2761	59.5291	28.1803	79.9581	40.5341	28.3026	63.4166
IMK105-FFPE	65.9809	66.6121	51.0238	54.8322	59.4064	60.7471	26.1813	113.754	289.111	21.5402	36.2727
IMK022-FFPE	36.3003	42.1946	40.3816	39.8454	54.1918	58.1773	16.5298	66.4231	26.9157	22.2144	21.8849
IMK054-FFPE	45.6275	80.5494	56.7811	44.194	71.4692	60.1472	36.0362	70.7955	43.6265	21.9533	29.9923
IMK070-FFPE	50.8109	60.4223	43.5724	56.2318	63.5354	63.0587	28.1691	75.8311	68.5799	36.5537	54.4033
IMK041-FFPE	50.6669	75.4973	44.9427	48.3222	63.8088	67.0235	21.1697	39.7734	159.735	29.0704	54.7847
IMK222-FFPE	42.9407	52.4469	38.7623	44.0316	53.0432	40.7492	16.8361	42.0648	51.2022	22.3315	36.9092
IMK023-FFPE	81.1689	67.9097	38.2716	51.9786	59.2763	50.2206	28.4244	77.2258	60.2271	27.968	64.9982
IMK214-FFPE	45.6534	73.3907	51.107	40.0305	69.9913	51.3603	16.3184	73.1751	78.0008	20.4682	38.5532
IMK068-FFPE	100.503	49.3794	36.972	45.3391	46.8419	48.1846	29.8475	59.1461	113.507	22.005	39.0566
IMK226-FFPE	54.7157	62.7818	60.023	41.5425	74.7907	57.9541	26.5233	53.9601	101.875	19.842	69.6278
IMK034-FFPE	40.6961	53.4649	45.6033	35.0015	57.0936	52.6838	14.2531	43.3396	84.2957	20.3547	40.3917
IMK216-FFPE	35.6833	53.2874	37.3188	35.4076	51.4716	64.3531	27.4964	47.7022	17.4977	48.349	21.8722
