## Supplementary Table for "Integrating tumor and immune cell transcriptomics to predict immune checkpoint inhibitor primary resistance in metastatic cutaneous melanoma": SupplementaryTable-S6.xlsx

### Sheet: S5
Table S5. Deconvolution scores estimating the relative abundance of each immune cell type for each bulk RNA-seq sample from the Validation cohort.
Samples	Plasma B cells	Non classical monocytes	Platelets	Pre B cells	Classical Monocytes	Plasmacytoid Dendritic cells	Memory CD4+ T cells	Naive CD4+ T cells	CD8+ NKT like cells	Natural killer cells	Effector CD4+ T cells
Patient106	80.7855	42.0803	40.4319	32.8987	47.1256	32.5231	6.11347	10.2332	16.2243	14.0622	10.0191
Patient107	30.7235	23.6986	37.2341	19.445	33.8926	26.966	25.9538	12.2315	77.7348	3.93103	14.3566
Patient116	39.4036	34.8982	44.7975	27.0345	43.0663	39.4562	11.2195	19.7731	25.6373	24.1642	10.0625
Patient125	714.266	37.9702	23.7302	57.4976	35.6557	14.3816	22.3275	16.06	115.509	23.3227	22.1647
Patient126	69.9971	44.9985	39.6456	91.1749	46.1612	33.7782	18.4308	14.8169	247.275	13.4349	10.8759
Patient127	33.9909	34.6575	48.3678	28.6057	42.3259	30.7781	15.9723	21.9561	13.4573	17.2499	9.82017
Patient130	135.272	45.9973	46.4649	64.613	62.3303	31.1353	12.455	16.4907	33.2565	26.5197	14.8316
Patient131	41.9439	59.437	45.2041	36.0347	83.1105	39.7991	35.0826	26.4128	15.748	44.0646	24.9206
Patient132	152.401	37.0148	36.6179	72.225	49.1031	22.8344	36.6	12.2491	106.124	17.047	14.1322
Patient135	47.1666	39.8674	44.9931	30.3823	51.2143	33.1557	19.0788	24.5032	30.8523	17.0632	11.0345
Patient137	355.234	44.2753	46.5671	64.0709	52.4242	21.5176	23.3299	25.5445	59.2047	17.2059	9.80969
Patient141	37.7699	25.7513	44.1942	17.0664	49.1545	23.4543	12.8024	13.1847	43.8117	12.1467	7.2619
Patient142	43.4583	60.1414	61.1745	41.9275	71.9775	48.3187	24.0051	27.925	36.6426	12.9268	14.2392
Patient143	20.1233	47.6355	67.3262	10.5238	65.9526	47.0251	22.4049	11.3345	132.472	48.6666	90.1568
Patient144	53.1878	43.1246	51.1373	45.71	55.9888	41.6771	62.1062	15.8259	31.8228	23.3289	16.0171
Patient145	42.4477	57.3083	55.3356	43.0344	71.738	44.4872	23.1118	23.2027	66.0032	23.7334	27.3168
Patient146	41.9327	36.2738	50.7157	32.0196	41.2313	36.7224	28.3567	12.6364	77.7	19.5393	10.6348
Patient147	27.5479	28.0182	34.091	21.0224	38.008	26.1185	16.5279	12.5388	10.1913	10.3078	9.53138
Patient148	35.5002	32.1743	31.5018	33.9846	49.1354	27.1699	4.43478	9.92263	55.011	13.8621	13.2145
Patient150	99.3311	36.4715	48.3939	27.8956	39.1616	37.1309	22.1765	18.9187	84.4839	31.7489	10.5974
Patient154	83.485	34.4572	61.9935	33.358	45.8922	43.6741	10.6389	17.0721	43.3744	27.6417	9.923
Patient155	39.9511	34.2861	46.3812	25.0411	50.043	23.6053	24.1064	23.6915	29.7064	11.5097	5.95162
Patient156	50.9558	43.0768	48.9742	32.1174	53.225	28.1834	5.47787	14.2371	28.0339	20.1504	8.19198
Patient158	53.1145	29.4108	39.4186	26.6318	39.3294	43.2499	7.4093	10.4524	13.7808	18.337	9.88882
Patient169	29.2814	32.918	35.408	39.2604	42.5872	22.6713	16.7592	15.8875	21.8767	11.0068	10.9523
Patient170	35.8307	31.0594	43.6817	30.7517	45.7955	26.2724	12.3391	15.1344	27.4833	18.4976	10.912
Patient172	31.3507	34.7818	47.6289	47.2719	52.5161	31.0736	35.4886	21.9511	32.3521	23.2278	19.5389
Patient173	47.1632	49.8948	53.1823	40.2913	60.21	38.4879	14.7364	19.6598	79.5821	22.3716	15.2302
Patient179	20.3517	19.898	27.0943	16.0975	28.1791	18.6346	21.9248	16.0255	3.98414	6.08895	7.63573
Patient18	40.0296	33.7059	40.5798	28.814	44.1092	33.8683	12.8318	11.05	46.1973	15.0308	13.6735
Patient181	38.191	41.0212	48.7678	34.9946	55.0037	38.6853	40.1842	21.9138	51.2319	30.2976	22.0367
Patient184	48.4161	64.1955	68.4698	37.5922	63.4659	62.4224	18.5446	25.3293	53.6683	26.8566	41.971
Patient188	32.1978	20.2035	32.6122	15.6948	27.8921	30.1783	2.29907	11.6089	9.27999	7.28069	6.49556
Patient189	38.9859	32.4939	63.7848	35.8742	61.5974	25.0563	13.9028	19.035	24.4664	16.0477	8.51931
Patient191	40.9159	41.2273	50.9265	53.7647	67.8315	26.8253	15.6722	10.1531	70.8414	15.519	10.7498
Patient193	34.0562	35.028	37.3099	35.7772	40.6099	30.0667	45.7428	24.5226	41.4161	15.4942	9.52279
Patient196	47.8998	35.182	54.7404	23.2638	53.4047	28.9283	13.8443	21.5691	99.8489	14.2321	11.7851
Patient197	38.1341	30.9825	46.732	20.3869	46.5054	31.9809	20.1127	17.2856	18.566	16.5256	8.71762
Patient201	53.3382	38.2076	91.0506	31.7137	56.9751	54.0803	30.3495	19.4907	157.696	25.7567	7.15333
Patient204	33.8547	26.6751	40.1092	27.591	39.9775	30.3012	13.0351	14.1153	30.2917	11.107	9.5478
Patient205	45.8954	47.1087	75.7061	37.3997	73.637	38.9109	9.1434	14.8471	196.725	17.0329	11.717
Patient23	22.6979	31.5974	44.3753	22.7633	42.6174	35.5315	21.0177	17.0761	8.57785	13.1138	9.66739
Patient37	151.616	35.4703	68.0628	49.4245	44.5931	28.7948	14.2762	9.11679	72.4679	29.4402	9.04479
Patient40	50.6282	22.7518	30.4822	20.0911	26.1528	23.22	11.9559	8.52287	9.82024	12.3059	7.84245
Patient48	31.1081	21.2171	25.2742	15.3561	23.3409	19.6685	1.62301	11.5774	95.9405	17.1638	6.64816
Patient51	58.7959	51.5648	52.2796	50.6932	64.1954	30.9582	6.6367	20.3082	84.8565	24.6506	8.45644
Patient67	21.1058	14.9884	20.5968	10.8235	20.0139	17.8877	1.99612	6.95957	8.23627	4.52679	6.7521
Patient75	152.808	47.6105	56.7596	57.8995	50.6183	37.1742	36.7045	14.0457	29.8377	22.2247	13.84
Patient77	47.3594	56.6747	53.0121	55.4998	61.4625	36.711	26.8732	14.6395	91.6673	19.6772	12.7273
Patient78	57.2506	56.3017	103.555	53.3011	83.3726	41.0651	27.3365	15.8359	55.4052	24.1376	12.6966
Patient79	43.9302	60.9004	59.3732	61.4286	66.8114	38.7146	12.3601	15.8443	62.2762	26.1129	14.6003
Patient8	40.9867	42.8622	47.7365	29.3468	53.9453	36.2859	21.0125	15.2503	62.4227	16.4862	15.3069
Patient9	41.0952	30.2558	52.3804	23.6438	50.8781	29.7539	13.1407	11.2456	15.1281	16.8465	12.2976
Patient96	20.0047	16.3903	21.0246	15.6637	22.8438	15.4928	5.64286	6.96302	41.8082	12.9559	6.99525
