## Supplementary Table for "Integrating tumor and immune cell transcriptomics to predict immune checkpoint inhibitor primary resistance in metastatic cutaneous melanoma": SupplementaryTable-S7.xlsx

### Sheet: S7
Table S7. Sequencing coverage and quality statistics. Reference Genome GRCh38
Sample ID	Total number of sequenced reads	Total number of uniquely mapped reads	rRNA rate	Reads length
IMK113	116494217	102788324	1.29	244
IMK201	94700342	82744505	2.53	254
IMK208	106515907	98160974	1.7	232
IMK228	83487581	70760084	2.81	255
IMK234	73284595	65467552	11.01	229
IMK209	85880293	76676325	3.06	225
IMK037	75362568	69144138	2.06	149
IMK202	88545998	76178475	5.41	230
IMK231	84541249	74606987	0.97	258
IMK026	75075456	69343071	4.4	150
IMK192	96326832	81563230	0.8	236
IMK236	81008737	55316956	5.62	214
IMK021	68613803	61839107	6.62	150
IMK207	71162337	60811616	2.51	211
IMK210	74148319	66570406	2.53	232
IMK031	63926371	58510060	8.09	150
IMK179	72649995	63361998	2.87	230
IMK036	54546204	48622073	12.08	148
IMK195	63638008	55850394	1.55	240
IMK035	75384601	70889220	3.06	150
IMK137	68145784	61460872	1.32	216
IMK081	68686507	54408116	2.29	216
IMK048	61971018	57025633	2.93	149
IMK038	50923392	47596935	1.37	150
IMK055	64764595	56975578	3.58	207
IMK030	59666256	56001592	2.72	150
IMK064	46714831	41975044	4.72	234
IMK063	45427400	38542234	4.49	216
IMK052	54753210	49039813	3.05	223
IMK024	40262711	36186317	40.33	150
IMK213	50588590	42009656	24.26	245
IMK039	54482898	51364620	2.27	150
IMK135	52786398	47499522	9.21	199
IMK032	60871207	57597190	2.56	150
IMK105	38996301	34268527	33.09	221
IMK022	58468082	53980252	4.84	150
IMK054	37354115	33407954	41.2	213
IMK070	32269205	28448096	39.91	233
IMK041	32794309	26233790	21.35	262
IMK222	23998961	19827379	58.47	218
IMK023	24660268	21296160	63.98	149
IMK214	63061593	15329783	71.61	232
IMK068	21233881	19136300	24.6	241
IMK226	21862040	16045531	63.6	210
IMK034	11960566	8055274	85.15	139
IMK216	23809837	5079942	53.23	216
