## Supplementary Table for "Integrating tumor and immune cell transcriptomics to predict immune checkpoint inhibitor primary resistance in metastatic cutaneous melanoma": SupplementaryTable-S8.xlsx

### Sheet: S8
Table S8. Summary of genes of interest.
Gene	DE Bulk RNA-seq (status non-resistant)	DE scRNA-seq (status non-resistant)	DE scRNA-seq within celltype (status non-resistant)	DE scRNA-seq within celltype (celltype)	Predictive model	Top Markers genes (scRNA-seq)	External reference
GRIK3	Downregulated	-	-	-			(20, 21)
LINC01502	Downregulated	-	-	-			(22, 23)
FDCSP	Upregulated	-	-	-	Top variable importance		(24)
MZB1	Upregulated	-	-	-	Top variable importance	Plasma cells	(45, 46, 47)
WDR63	Upregulated	-	-	-	Top variable importance		(28, 29)
CXCL13	Upregulated	-	-	-	Top variable importance		(30, 31, 32, 33, 34)
ARL17B	-	Upregulated	-	-
IFI44L	-	Downregulated	Downregulated	Pan celltype		Naive CD4+ T cells	(38)
IFI44	-	-	Downregulated	Pan celltype			(38)
IFI6	-	-	Downregulated	Pan celltype			(39)
MX1	-	-	Downregulated	Pan celltype			(40)
ARL17B	-	-	Upregulated	Pan celltype
FAM20A	-	-	Upregulated	Pan celltype		Non-classical monocytes
FBP1	-	-	Upregulated	Pan celltype		Classical Monocytes
FMN1	-	Upregulated	Upregulated	Pan celltype			(36)
HBB	-	Upregulated	Upregulated	Pan celltype
ZBTB16	-	-	Upregulated	Pan celltype		Natural killer cells	(37)
RPS4Y1	Upregulated	-	Upregulated	Pan celltype			(42)
XIST	-	-	Downregulated	Pan celltype			(41)
TSHZ2	-	-				Naive CD4+ T cells
TRABD2A	-	-				Naive CD4+ T cells
TESPA1	-	-				Memory CD4+ T cells
TOMM7	-	-				Memory CD4+ T cells
IL7R	-	-				Naive CD4+ T cells and Memory CD4+ T cells
XBP1	-	-				Plasma cells
BLK	-	-				Pre-B cells
MS4A1	-	-				Pre-B cells
EBF1	-	-				Pre-B cells
PAX5	-	-				Pre-B cells
EPSTI1	-	-
